# GRouNdGAN: GRN-guided simulation of single-cell RNA-seq data using causal generative adversarial networks

**DOI:** 10.1101/2023.07.25.550225

**Authors:** Yazdan Zinati, Abdulrahman Takiddeen, Amin Emad

**Affiliations:** Department of Electrical and Computer Engineering, McGill University, Montreal, QC, Canada; Mila, Quebec AI Institute, Montreal, QC, Canada; The Rosalind and Morris Goodman Cancer Institute, Montreal, QC, Canada

## Abstract

We introduce GRouNdGAN, a gene regulatory network (GRN)-guided causal implicit generative model for simulating single-cell RNA-seq data, *in-silico* perturbation experiments, and benchmarking GRN inference methods. Through the imposition of a user-defined GRN in its architecture, GRouNdGAN simulates steady-state and transient-state single-cell datasets where genes are causally expressed under the control of their regulating transcription factors (TFs). Training on three experimental datasets, we show that our model captures non-linear TF-gene dependences and preserves gene identities, cell trajectories, pseudo-time ordering, and technical and biological noise, with no user manipulation and only implicit parameterization. Despite imposing rigid causality constraints, it outperforms state-of-the-art simulators in generating realistic cells. GRouNdGAN learns meaningful causal regulatory dynamics, allowing sampling from both observational and interventional distributions. This enables it to synthesize cells under conditions that do not occur in the dataset at inference time, allowing to perform *in-silico* TF knockout experiments. Our results show that *in-silico* knockout of cell type-specific TFs significantly reduces cells of that type being generated. Interactions imposed through the GRN are emphasized in the simulated datasets, resulting in GRN inference algorithms assigning them much higher scores than interactions not imposed but of equal importance in the experimental training dataset. Benchmarking various GRN inference algorithms reveals that GRouNdGAN effectively bridges the existing gap between simulated and biological data benchmarks of GRN inference algorithms, providing gold standard ground truth GRNs and realistic cells corresponding to the biological system of interest. Our results show that GRouNdGAN is a stable, realistic, and effective simulator with various applications in single-cell RNA-seq analysis.
