## Supplementary material for "GRouNdGAN: GRN-guided simulation of single-cell RNA-seq data using causal generative adversarial networks": Table S4

### Sheet: Performance w.r.t. resemblance
Dataset	Simulator	Num TFs regulating each gene	On training data					On testing data
			RF AUROC score	Cosine distance	Euclidean distance	miLISI	MMD	RF AUROC score	Cosine distance	Euclidean distance	miLISI	MMD
PBMC-CTL	Control	N/A	0.5	0.000127614	85.5513	1.90633	0.0117961	0.5	0.000190258	98.7549	1.90861	0.0115714
	scGAN	N/A	0.55	0.000621974	185.633	1.89365	0.016179	0.59	0.000953317	221.606	1.88881	0.0307588
	GRouNdGAN	15	0.53	0.000180066	94.7584	1.90327	0.0135386	0.54	0.000573397	181.689	1.89119	0.0256292
	scDESIGN2	N/A	0.78	0.00106949	230.694	1.78737	0.0326131	0.76	0.00100374	228.512	1.73643	0.0653637
	SPARsim	N/A	0.96	0.000608027	176.417	1.66298	0.256641	0.95	0.00104499	235.149	1.62497	0.30944
PBMC-All	Control	N/A	0.5	0.000243187	114.636	1.91345	0.0133192	0.5	0.000217795	116.267	1.90886	0.012253
	scGAN	N/A	0.55	0.00070858	265.889	1.90242	0.0149003	0.58	0.000811815	299.913	1.9044	0.0349136
	GRouNdGAN	15	0.51	0.000200689	150.909	1.89911	0.0143705	0.53	0.000278533	168.276	1.89945	0.0167602
	cscGAN (projection discriminator)	N/A	0.54	0.000436902	228.075	1.89407	0.0184885	0.56	0.000251532	241.666	1.90667	0.0298534
	cWGAN (by concatenation)	N/A	0.54	0.000631869	307.645	1.89278	0.0170125	0.57	0.000526428	238.941	1.88974	0.0269018
	scDESIGN2	N/A	0.93	0.00107926	373.152	1.52512	0.0949731	0.91	0.000569701	256.364	1.52973	0.124489
	SPARsim	N/A	0.97	0.000765145	309.689	1.40185	0.271167	0.96	0.000352323	244.867	1.38531	0.307498
	scDESIGN2 (with cell type info)	N/A	0.66	0.0005548	285.971	1.82495	0.0254315	0.86	0.000316799	180.518	1.81269	0.0458063
	SPARsim (with cell type info)	N/A	0.96	0.000344217	183	1.66292	0.294099	0.96	0.000193834	157.522	1.65933	0.286674
BoneMarrow	Positive control	N/A	0.5	0.000293136	45.553	1.90501	0.00791035	0.5	0.00254953	123.603	1.92108	0.032939
	scGAN	N/A	0.56	0.000940204	81.1138	1.90592	0.0195103	0.81	0.00476193	185.819	1.84119	0.0641479
	cscGAN (projection discriminator)	N/A	0.54	0.000790119	69.3363	1.90073	0.0141334	0.82	0.00409007	163.345	1.86477	0.0566286
	cWGAN (by concatenation)	N/A	0.57	0.00116813	85.662	1.90356	0.0172976	0.81	0.00574386	193.599	1.85128	0.0552205
	GRouNdGAN	15	0.53	0.000405073	53.5159	1.90778	0.0152265	0.75	0.00398827	153.053	1.88379	0.0511034
	scDESIGN2	N/A	0.9	0.00189471	119.413	1.50719	0.136944	0.86	0.00498503	170.937	1.56149	0.163644
	SPARsim	N/A	1	0.00567901	207.67	1.20053	0.294115	0.99	0.0069201	212.311	1.23506	0.292212
	scDESIGN2 (with cell type info)	N/A	0.57	0.000726342	67.1497	1.77743	0.0216505	0.87	0.00693923	216.04	1.84659	0.056382
	SPARsim (with cell type info)	N/A	0.99	0.0302275	815.708	1.1893	2.27433	0.99	0.0522611	779.099	1.25322	1.79145
Legend: The performance of different simulators in generating realistic simulated data using three datasets.
Control: The values when two halves of tge real dataset (test set) are used to calculate the metrics.
RF AUROC score: AUROC score of a Random Forest classifier tasked to predict cell labels (generated/real). A value closer to 0.5 is better. The RF was trained and tested on shuffled real/generated data using a 70/30 train/test split.
Cosine distance: Cosine distance between the centroids of the real cells and the simulated cells.
Euclidean distance: Euclidean distance between the centroid of the real cells and the simulated cells.
miLISI: Mean integration Local Inverse Simpon's Index (iLISI) score. It was obtained by taking the mean of all iLISI scores of real and generated cells. LISI was computed using the 2D coordinates of a t-SNE embeddings jointly fitted on real and generated cells.
MMD: Maximum Mean Discrepancy between real and generated cell distributions.
