## Supplementary material for "GRouNdGAN: GRN-guided simulation of single-cell RNA-seq data using causal generative adversarial networks": Table S5

### Sheet: Stability Analysis
Dataset	Simulator	Num TFs regulating each gene	Run	On training data					On testing data
				RF AUROC score	Cosine distance	Euclidean distance	miLISI	MMD	RF AUROC score	Cosine distance	Euclidean distance	miLISI	MMD
PBMC-CTL	GRouNdGAN	15	1	0.52	0.000147343	86.3579	1.90374	0.0127661	0.55	0.000785053	209.539	1.89762	0.0188814
			2	0.54	0.000164151	91.2399	1.89018	0.0127329	0.55	0.00085938	216.819	1.89532	0.0203234
			3	0.5	0.000171423	96.2046	1.90299	0.0138457	0.55	0.000844181	212.722	1.88247	0.021334
			4	0.53	0.000144601	88.1199	1.90737	0.0143998	0.56	0.00085187	218.011	1.88058	0.019371
			5	0.52	0.000155747	108.089	1.9007	0.0135851	0.54	0.000831842	226.19	1.88862	0.0210698
			Mean	0.522	0.000156653	94.0022	1.901	0.0134659	0.55	0.000834465	216.656	1.88892	0.0201959
			Std	0.0148324	1.12598e-05	8.71705	0.00650401	0.00071724	0.00707107	2.94385e-05	6.30248	0.00754729	0.00105872
Legend: The performance of GRouNdGAN in generating realistic simulated data using PBMC-CTL dataset. Results correspond to five separate runs, each containing 1000 simulated cells.
RF AUROC score: AUROC score of a Random Forest classifier tasked to predict cell labels (generated/real). A value closer to 0.5 is better. The RF was trained and tested on shuffled real/generated data using a 70/30 train/test split.
Cosine distance: Cosine distance between the ‘centroid’ cell of real cells and generated cells.
Euclidean distance: Euclidean distance between the ‘centroid’ cell of real cells and a generated cells.
miLISI: Mean integration Local Inverse Simpon's Index (iLISI) score. It was obtained by taking the mean of all iLISI scores of real and generated cells. LISI was computed using the 2d coordinates of a t-SNE embeddings jointly fitted on real and generated cells.
MMD: Maximum Mean Discrepancy between real and generated cell distributions.

### Sheet: Effect of GRN (PBMC-CTL)
Dataset	Simulator	GRN property: each gene is regulated by	On training data					On testing data
			RF AUROC score	Cosine distance	Euclidean distance	miLISI	MMD	RF AUROC score	Cosine distance	Euclidean distance	miLISI	MMD
PBMC-CTL	GRouNdGAN	Top 15 TFs	0.53	0.000180066	94.7584	1.90327	0.0135386	0.54	0.000573397	181.689	1.89119	0.0256292
	GRouNdGAN	Top 10 TFs	0.53	0.000223398	106.966	1.90783	0.0137286	0.58	0.000801682	218.187	1.87724	0.0330657
	GRouNdGAN	Top 5 TFs	0.55	0.000234544	114.299	1.88245	0.0142173	0.59	0.000927329	226.505	1.89445	0.0323865
	GRouNdGAN	Top 3 TFs	0.78	0.00244629	346.466	1.71783	0.0516424	0.78	0.00325501	427.533	1.69672	0.0718345
	GRouNdGAN	Bottom 10 TFs	0.94	0.0111929	754.72	1.50453	0.564232	0.98	0.0129873	825.621	1.55944	0.35463
	Positive Control	NA	0.5	0.000127614	85.5513	1.90633	0.0117961	0.5	0.000190258	98.7549	1.90861	0.0115714
Legend: The performance of GRouNdGAN in generating realistic simulated data using different GRNs based on PBMC-CTL data.
Positive Control: The values when two halves of real data (test set) used to calculate the metrics.
RF AUROC score: AUROC score of a Random Forest classifier tasked to predict cell labels (generated/real). A value closer to 0.5 is better. The RF was trained and tested on shuffled real/generated data using a 70/30 train/test split.
Cosine distance: Cosine distance between the ‘centroid’ cell of real cells and generated cells.
Euclidean distance: Euclidean distance between the ‘centroid’ cell of real cells and a generated cells.
miLISI: Mean integration Local Inverse Simpon's Index (iLISI) score. It was obtained by taking the mean of all iLISI scores of real and generated cells. LISI was computed using the 2d coordinates of a t-SNE embeddings jointly fitted on real and generated cells.
MMD: Maximum Mean Discrepancy between real and generated cell distributions.

### Sheet: Effect of GRN (BoneMarrow)
Dataset	Simulator	GRN property: each gene is regulated by	On training data					On testing data
			RF AUROC score	Cosine distance	Euclidean distance	miLISI	MMD	RF AUROC score	Cosine distance	Euclidean distance	miLISI	MMD
BoneMarrow	GRouNdGAN	Top 15 TFs	0.53	0.000405073	53.5159	1.90778	0.0152265	0.75	0.00398827	153.053	1.88379	0.0511034
	GRouNdGAN	Top 10 TFs	0.63	0.00112355	82.3841	1.88789	0.0252051	0.73	0.00466228	175.218	1.86862	0.0541438
	GRouNdGAN	Top 5 TFs	0.62	0.00107861	85.832	1.77124	0.0211327	0.76	0.00529897	180.607	1.80521	0.0666064
	GRouNdGAN	Top 3 TFs	0.81	0.00258803	125.902	1.67128	0.0466728	0.83	0.00692427	201.844	1.65508	0.123362
	GRouNdGAN	Bottom 10 TFs	0.99	0.227025	1166.55	1.0869	1.00151	0.99	0.237949	1192.59	1.15319	1.07061
	Positive Control	NA	0.5	0.000293136	45.553	1.90501	0.00791035	0.5	0.00254953	123.603	1.92108	0.032939
Legend: The performance of GRouNdGAN in generating realistic simulated data using different GRNs based on BoneMarrow data.
Positive Control: The values when two halves of real data (test set) used to calculate the metrics.
RF AUROC score: AUROC score of a Random Forest classifier tasked to predict cell labels (generated/real). A value closer to 0.5 is better. The RF was trained and tested on shuffled real/generated data using a 70/30 train/test split.
Cosine distance: Cosine distance between the ‘centroid’ cell of real cells and generated cells.
Euclidean distance: Euclidean distance between the ‘centroid’ cell of real cells and a generated cells.
miLISI: Mean integration Local Inverse Simpon's Index (iLISI) score. It was obtained by taking the mean of all iLISI scores of real and generated cells. LISI was computed using the 2d coordinates of a t-SNE embeddings jointly fitted on real and generated cells.
MMD: Maximum Mean Discrepancy between real and generated cell distributions.
