## Supplementary material for "GRouNdGAN: GRN-guided simulation of single-cell RNA-seq data using causal generative adversarial networks": Table S6

### Sheet: PBMC-CTL_GRNInference
Dataset	Imposed GRN	GRN Evaluated On	GRN Inference Algorithm	Data Source	AUPRC	Precision at k per gene (top TF consistency)
						k = 1	k = 2	k = 3	k = 4	k = 5
PBMC-CTL	For each gene, the top TFs ranked as 1, 3, 5, 7, 9	The imposed GRN (positive control)	PIDC	GRouNdGAN	0.8	0.937853	0.954237	0.942373	0.905367	0.820113
			GENIE3		0.71	0.958192	0.89435	0.840301	0.776271	0.689492
			PPCOR		0.31	0.701695	0.577966	0.487006	0.422881	0.374463
			GRNBoost2		0.68	0.927684	0.868927	0.80791	0.749435	0.67661
			Random baseline	N/A	0.05	0.0108696	0.0217391	0.0326087	0.0434783	0.0543478
			GRNBoost2	Real data	0.28	0.480769	0.449661	0.434012	0.41233	0.397059
		The unimposed GRN (negative control): For each gene, the top TFs ranked as 2, 4, 6, 8, 10	PIDC	GRouNdGAN	0.05	0	0.00226244	0.00527903	0.00791855	0.0126697
			GENIE3		0.12	0.0146893	0.0372881	0.0580038	0.0816384	0.114124
			PPCOR		0.06	0.0180791	0.0299435	0.0354049	0.0437853	0.0458757
			GRNBoost2		0.09	0.00903955	0.020904	0.0320151	0.0387006	0.0551412
			Random baseline	N/A	0.05	0.010989	0.021978	0.032967	0.043956	0.0549451
			GRNBoost2	Real data	0.24	0.359322	0.346893	0.345763	0.34887	0.346893
Legend: Performance of different GRN inference methods in reconstructing the imposed GRN vs. unimposed GRN using PBMC-CTL.
Imposed GRN: The GRN imposed by GRouNdGAN when simulating data.
GRN Evaluated On: The GRN used as ground truth when evaluating the performance of different GRN inference methods.
Data Source: Source of single-cell RNA-seq dataset (GRouNdGAN-simulated, scGAN-simulated, or the real dataset).
AUPRC: Area under the precision-recall curve.
Precision at k per gene (top TF consistency): Precision at K per gene (Precision at K when finding top 1 TFs, top 2 TFs, ... for each gene).
Note: In this analysis GRNBoost2 was not provided with a list of TFs to make it consistent with other GRN inference methods.

### Sheet: BoneMarrow_GRNInference
Dataset	Imposed GRN	GRN Evaluated On	GRN Inference Algorithm	Data Source	AUPRC	Precision at k per gene (top TF consistency)
						k = 1	k = 2	k = 3	k = 4	k = 5
BoneMarrow	For each gene, the top TFs ranked as 1, 3, 5, 7, 9	The imposed GRN (positive control)	PIDC	GRouNdGAN	0.83	0.991199	0.976898	0.942428	0.882563	0.791199
			GENIE3		0.65	0.921892	0.846535	0.756876	0.685919	0.618922
			GRNBoost2		0.57	0.839384	0.767327	0.704437	0.642189	0.583058
			PPCOR		0.29	0.646865	0.523102	0.43821	0.367712	0.315952
			LEAP		0.09	0.324532	0.253575	0.211221	0.176018	0.155776
			SCODE		0.09	0.182618	0.149615	0.13128	0.127888	0.127393
			SINCERITIES		0.0381748	0.0341034	0.0412541	0.0403374	0.040429	0.0391639
			Random baseline	N/A	0.06	0.0120482	0.0240964	0.0361446	0.0481928	0.060241
			GRNBoost2	Real data	0.28	0.587459	0.49615	0.455812	0.431518	0.409681
		The unimposed GRN (negative control): For each gene, the top TFs ranked as 2, 4, 6, 8, 10	PIDC	GRouNdGAN	0.07	0.00110011	0.00220022	0.0110011	0.0294279	0.0550055
			GENIE3		0.08	0.00660066	0.0220022	0.043271	0.0583058	0.0717272
			GRNBoost2		0.07	0.0165017	0.030253	0.0410708	0.0459296	0.0521452
			PPCOR		0.06	0.0264026	0.0363036	0.0414375	0.0442794	0.0457646
			LEAP		0.05	0.0253025	0.0456546	0.046938	0.0517052	0.0521452
			SCODE		0.09	0.152915	0.147965	0.138614	0.134763	0.134213
			SINCERITIES		0.05	0.0330033	0.0308031	0.0311698	0.0305281	0.0281628
			Random baseline	N/A	0.06	0.0120482	0.0240964	0.0361446	0.0481928	0.060241
			GRNBoost2	Real data	0.24	0.30143	0.356986	0.36487	0.354785	0.342134
Legend: Performance of different GRN inference methods in reconstructing the imposed GRN vs. unimposed GRN using BoneMarrow.
Imposed GRN: The GRN imposed by GRouNdGAN when simulating data.
GRN Evaluated On: The GRN used as ground truth when evaluating the performance of different GRN inference methods.
Data Source: Source of single-cell RNA-seq dataset (GRouNdGAN-simulated, scGAN-simulated, or the real dataset).
AUPRC: Area under the precision-recall curve.
Precision at k per gene (top TF consistency): Precision at K per gene (Precision at K when finding top 1 TFs, top 2 TFs, ... for each gene).
Note: In this analysis GRNBoost2 was not provided with a list of TFs to make it consistent with other GRN inference methods.

### Sheet: PBMC-CTL-Different GRNs
Dataset	Num TFs per gene in the imposed GRN	GRN Inference Algorithm	Data Source	AUPRC	Precision at k per gene (top TF consistency)
					k=1	k=2	k=3	k=4	k=5	k=6	k=7	k=8	k=9	k=10	k=11	k=12	k=13	k=14	k=15
PBMC-CTL	15	GRNBoost2	GRouNdGAN	0.74	0.9238	0.9028	0.9002	0.895	0.8824	0.8726	0.8635	0.8496	0.836	0.8168	0.7946	0.7701	0.7453	0.7191	0.6948
			scGAN	0.39	0.5138	0.5105	0.5271	0.5403	0.545	0.5455	0.547	0.5443	0.5408	0.5357	0.5341	0.5289	0.5227	0.5165	0.5112
			Real data	0.61	0.9061	0.8912	0.8821	0.8718	0.8634	0.8497	0.8357	0.826	0.8119	0.7967	0.7832	0.7663	0.7495	0.7324	0.7134
		Random baseline	N/A	0.16	0.0105	0.0211	0.0316	0.0421	0.0526	0.0632	0.0737	0.0842	0.0947	0.1053	0.1158	0.1263	0.1368	0.1474	0.1579
	10	GRNBoost2	GRouNdGAN	0.73	0.9492	0.921	0.9009	0.8845	0.8654	0.8385	0.8039	0.7627	0.7218	0.6772
			scGAN	0.3	0.3978	0.4	0.4077	0.4146	0.4181	0.4177	0.4158	0.4075	0.4036	0.3965
			Real data	0.51	0.8376	0.795	0.7797	0.7613	0.7445	0.7217	0.7023	0.6851	0.6632	0.6421
		Random baseline	N/A	0.11	0.0105	0.0211	0.0316	0.0421	0.0526	0.0632	0.0737	0.0842	0.0947	0.1053
	5	GRNBoost2	GRouNdGAN	0.64	0.8918	0.8201	0.7586	0.6959	0.6192
			scGAN	0.17	0.2329	0.234	0.2318	0.2354	0.2353
			Real data	0.36	0.6733	0.6142	0.5765	0.5458	0.5086
		Random baseline	N/A	0.05	0.0106	0.0213	0.0319	0.0426	0.0532
	3	GRNBoost2	GRouNdGAN	0.61	0.8778	0.7814	0.6656
			scGAN	0.1	0.1586	0.1553	0.1476
			Real data	0.27	0.5441	0.4708	0.4273
		Random baseline	N/A	0.03	0.0109	0.0217	0.0326
Legend: Performance of GRNBoost2 in reconstructing the imposed GRN for different GRN options.
Imposed GRN: The GRN imposed by GRouNdGAN when simulating data.
GRN Evaluated On: The GRN used as ground truth when evaluating the performance of different GRN inference methods.
Data Source: Source of single-cell RNA-seq dataset (GRouNdGAN-simulated, scGAN-simulated, or the real dataset).
AUPRC: Area under the precision-recall curve.
Precision at k per gene (top TF consistency): Precision at K per gene (Precision at K when finding top 1 TFs, top 2 TFs, ... for each gene).
Note: In this analysis GRNBoost2 was provided with a list of TFs.

### Sheet: BoneMarrow_Different GRNs
Dataset	Num TFs per gene in the imposed GRN	GRN Inference Algorithm	Data Source	AUPRC	Precision at k per gene (top TF consistency)
					k=1	k=2	k=3	k=4	k=5	k=6	k=7	k=8	k=9	k=10	k=11	k=12	k=13	k=14	k=15
BoneMarrow	15	GRNBoost2	GRouNdGAN	0.7	0.993428	0.971522	0.948521	0.927985	0.902519	0.880248	0.857925	0.836665	0.815383	0.791457	0.76969	0.742516	0.717584	0.691832	0.665863
			scGAN	0.49	0.814896	0.779299	0.741512	0.710296	0.684337	0.663198	0.634017	0.609666	0.586832	0.566703	0.545554	0.527108	0.51049	0.497262	0.482001
			Real data	0.59	0.930997	0.908543	0.892296	0.86747	0.849069	0.827309	0.806134	0.786829	0.764026	0.740526	0.720701	0.700894	0.680597	0.660773	0.643008
		Random baseline	N/A	0.17	0.0114943	0.0229885	0.0344828	0.045977	0.0574713	0.0689655	0.0804598	0.091954	0.103448	0.114943	0.126437	0.137931	0.149425	0.16092	0.172414
	10	GRNBoost2	GRouNdGAN	0.72	0.987952	0.968784	0.94341	0.914294	0.886747	0.858525	0.826318	0.790526	0.751247	0.706681
			scGAN	0.43	0.736035	0.691676	0.650602	0.615827	0.582475	0.551661	0.522766	0.494934	0.470123	0.448193
			Real data	0.53	0.891566	0.855422	0.825484	0.792169	0.760131	0.728003	0.695979	0.665526	0.635633	0.6046
		Random baseline	N/A	0.11	0.0114943	0.0229885	0.0344828	0.045977	0.0574713	0.0689655	0.0804598	0.091954	0.103448	0.114943
	5	GRNBoost2	GRouNdGAN	0.73	0.990142	0.95126	0.899233	0.840909	0.771303
			scGAN	0.34	0.6046	0.535049	0.484118	0.443866	0.403724
			Real data	0.42	0.7908	0.715772	0.664111	0.611993	0.563636
		Random baseline	N/A	0.06	0.0114943	0.0229885	0.0344828	0.045977	0.0574713
	3	GRNBoost2	GRouNdGAN	0.69	0.967141	0.893757	0.79299
			scGAN	0.28	0.499452	0.429901	0.369478
			Real data	0.33	0.682366	0.589814	0.522819
		Random baseline	N/A	0.03	0.0114943	0.0229885	0.0344828
Legend: Performance of GRNBoost2 in reconstructing the imposed GRN for different GRN options.
Imposed GRN: The GRN imposed by GRouNdGAN when simulating data.
GRN Evaluated On: The GRN used as ground truth when evaluating the performance of different GRN inference methods.
Data Source: Source of single-cell RNA-seq dataset (GRouNdGAN-simulated, scGAN-simulated, or the real dataset).
AUPRC: Area under the precision-recall curve.
Precision at k per gene (top TF consistency): Precision at K per gene (Precision at K when finding top 1 TFs, top 2 TFs, ... for each gene).
Note: In this analysis GRNBoost2 was provided with a list of TFs.

### Sheet: Postive_NegativeGRN-Swapped
Dataset	Imposed GRN	GRN Evaluated On	GRN Inference Algorithm	Data Source	AUPRC	Precision at k per gene (top TF consistency)
						k = 1	k = 2	k = 3	k = 4	k = 5
PBMC-CTL	For each gene, the top TFs ranked as 2, 4, 6, 8, 10	The imposed GRN (positive control)	GRNBoost2	GRouNdGAN	0.7	0.945916	0.893488	0.84621	0.781733	0.686093
				scGAN	0.14	0.189845	0.193709	0.199043	0.203366	0.204415
				Real data	0.24	0.359823	0.34713	0.346946	0.349614	0.347461
			Random baseline	N/A	0.05	0.0106383	0.0212766	0.0319149	0.0425532	0.0531915
		The unimposed GRN (for each gene, the top TFs ranked as 1, 3, 5, 7, 9)	GRNBoost2	GRouNdGAN	0.12	0.00662252	0.0231788	0.0360559	0.0513245	0.0785872
				scGAN	0.14	0.189845	0.193709	0.199043	0.203366	0.206181
				Real data	0.24	0.359823	0.34713	0.346946	0.349614	0.347461
			Random baseline	N/A	0.05	0.0106383	0.0212766	0.0319149	0.0425532	0.0531915
	For each gene, the top TFs ranked as 1, 3, 5, 7, 9	The imposed GRN (positive control)	GRNBoost2	GRouNdGAN	0.68	0.928256	0.87638	0.825607	0.757726	0.668874
				scGAN	0.15	0.207506	0.20585	0.208977	0.211921	0.214349
				Real data	0.28	0.477925	0.448124	0.433039	0.412252	0.397351
			Random baseline	N/A	0.05	0.0106383	0.0212766	0.0319149	0.0425532	0.0531915
		The unimposed GRN (for each gene, the top TFs ranked as 2, 4, 6, 8, 10)	GRNBoost2	GRouNdGAN	0.12	0.00551876	0.0160044	0.0290655	0.0493929	0.0739514
				scGAN	0.15	0.207506	0.20585	0.208977	0.212196	0.216556
				Real data	0.28	0.477925	0.448124	0.433039	0.412252	0.397572
			Random baseline	N/A	0.05	0.0106383	0.0212766	0.0319149	0.0425532	0.0531915
BoneMarrow	For each gene, the top TFs ranked as 2, 4, 6, 8, 10	The imposed GRN (positive control)	GRNBoost2	GRouNdGAN	0.76	0.982475	0.96057	0.912377	0.857886	0.786418
				scGAN	0.2	0.311062	0.31161	0.296824	0.286418	0.271194
				Real data	0.24	0.293538	0.351041	0.35962	0.357612	0.342826
			Random baseline	N/A	0.06	0.0114943	0.0229885	0.0344828	0.045977	0.0574713
		The unimposed GRN (for each gene, the top TFs ranked as 1, 3, 5, 7, 9)	GRNBoost2	GRouNdGAN	0.08	0.00219058	0.00711939	0.0251917	0.0397043	0.0580504
				scGAN	0.2	0.309967	0.311062	0.296459	0.286145	0.270975
				Real data	0.24	0.293538	0.351041	0.35962	0.357612	0.342826
			Random baseline	N/A	0.06	0.0114943	0.0229885	0.0344828	0.045977	0.0574713
	For each gene, the top TFs ranked as 1, 3, 5, 7, 9	The imposed GRN (positive control)	GRNBoost2	GRouNdGAN	0.77	0.992333	0.967141	0.92625	0.881161	0.810515
				scGAN	0.23	0.424973	0.380066	0.353779	0.329409	0.311281
				Real data	0.29	0.598028	0.504381	0.465863	0.434556	0.417306
			Random baseline	N/A	0.06	0.0114943	0.0229885	0.0344828	0.045977	0.0574713
		The unimposed GRN (for each gene, the top TFs ranked as 2, 4, 6, 8, 10)	GRNBoost2	GRouNdGAN	0.08	0.00328587	0.00711939	0.0270172	0.0460022	0.0626506
				scGAN	0.23	0.424973	0.380066	0.354144	0.329682	0.311501
				Real data	0.29	0.598028	0.504381	0.465863	0.434556	0.417306
			Random baseline	N/A	0.06	0.0114943	0.0229885	0.0344828	0.045977	0.0574713
Legend: Performance of GRNBoost2 in reconstructing the imposed GRN vs. unimposed GRN.
Imposed GRN: The GRN imposed by GRouNdGAN when simulating data.
GRN Evaluated On: The GRN used as ground truth when evaluating the performance of different GRN inference methods.
Data Source: Source of single-cell RNA-seq dataset (GRouNdGAN-simulated, scGAN-simulated, or the real dataset).
AUPRC: Area under the precision-recall curve.
Precision at k per gene (top TF consistency): Precision at K per gene (Precision at K when finding top 1 TFs, top 2 TFs, ... for each gene).
Note: In this analysis GRNBoost2 was provided with a list of TFs.
